# Endocrine-exocrine signaling drives obesity-associated pancreatic ductal adenocarcinoma

**DOI:** 10.1101/663583

**Authors:** Katherine Minjee Chung, Jaffarguriqbal Singh, Lauren Lawres, Kimberly Judith Dorans, Cathy Garcia, Daniel B. Burkhardt, Rebecca Robbins, Arjun Bhutkar, Rebecca Cardone, Xiaojian Zhao, Ana Babic, Sara A. Vayrynen, Andressa Dias Costa, Jonathan A. Nowak, Daniel T. Chang, Richard F. Dunne, Aram F. Hezel, Albert C. Koong, Joshua J. Wilhelm, Melena D. Bellin, Vibe Nylander, Anna L. Gloyn, Mark I. McCarthy, Richard G. Kibbey, Smita Krishnaswamy, Brian M. Wolpin, Tyler Jacks, Charles S. Fuchs, Mandar Deepak Muzumdar

## Abstract

Obesity is a major modifiable risk factor for pancreatic ductal adenocarcinoma (PDAC), yet how and when obesity contributes to PDAC progression is not well understood. Leveraging an autochthonous mouse model, we demonstrate a causal and reversible role for obesity in early PDAC progression, showing that obesity markedly enhances tumorigenesis, while genetic or dietary induction of weight loss intercepts cancer development. Bulk and single cell molecular analyses of human and murine samples define microenvironmental consequences of obesity that promote tumor development rather than new driver gene mutations. We observe increased inflammation and fibrosis and also provide evidence for significant pancreatic islet cell adaptation in obesity-associated tumors. Specifically, we identify aberrant islet beta cell expression of the peptide hormone cholecystokinin (CCK) in tumors as an adaptive response to obesity. Furthermore, beta cell CCK expression promotes oncogenic *Kras*-driven pancreatic ductal tumorigenesis. Our studies argue that PDAC progression is driven by local obesity-associated changes in the tumor microenvironment – rather than systemic effects – and implicate endocrine-exocrine signaling beyond insulin in PDAC development. Furthermore, our demonstration that these obesity-associated adaptations are reversible supports the use of anti-obesity strategies to intercept PDAC early during progression.
