## Supplementary material for "Endocrine-exocrine signaling drives obesity-associated pancreatic ductal adenocarcinoma": Table S3

### Sheet: Data S3
Gene	Mouse	Genotype	RefSeq	Exon_num	AA_change	chrom	position (mm9)	cyto_band	ref	var	tumor_reads1	tumor_reads2	tumor_var_freq	Pan-Cancer Driver Gene	Found in COSMIC
2610305D13Rik	3137	KCO	NM_145078	exon5	c.C437G	chr4	146987923	4qE1	G	C	116	46	0.284	No
2610305D13Rik	4011	KCO	NM_145078	exon5	c.C437G	chr4	146987923	4qE1	G	C	82	45	0.3543	No
2610305D13Rik	4080	KCO	NM_145078	exon5	c.C437G	chr4	146987923	4qE1	G	C	67	40	0.3738	No
2610305D13Rik	4221	KCO	NM_145078	exon5	c.C437G	chr4	146987923	4qE1	G	C	92	60	0.3947	No
2610305D13Rik	4457	KCO	NM_145078	exon5	c.C437G	chr4	146987923	4qE1	G	C	113	47	0.2938	No
2610305D13Rik	4776	KCO	NM_145078	exon5	c.C437G	chr4	146987923	4qE1	G	C	85	52	0.3796	No
2610305D13Rik	5907	KCO	NM_145078	exon5	c.C437G	chr4	146987923	4qE1	G	C	92	41	0.3083	No
2610305D13Rik	5985	KCO	NM_145078	exon5	c.C437G	chr4	146987923	4qE1	G	C	97	34	0.2595	No
2610305D13Rik	6540	KCO	NM_145078	exon5	c.C437G	chr4	146987923	4qE1	G	C	96	29	0.232	No
2610305D13Rik	6696	KCO	NM_145078	exon5	c.C437G	chr4	146987923	4qE1	G	C	91	54	0.3724	No
2610305D13Rik	7075	KCO	NM_145078	exon5	c.C437G	chr4	146987923	4qE1	G	C	86	26	0.2321	No
A730008H23Rik,Hjurp	5907	KCO	NM_172505	exon5	c.C1772T	chr1	90161760	1qD	G	A	270	76	0.2197	No
A730008H23Rik,Hjurp	4221	KCO	NM_172505	exon5	c.A1297G	chr1	90162235	1qD	T	C	216	134	0.3829	No
A730008H23Rik,Hjurp	4221	KCO	NM_172505	exon5	c.C1283G	chr1	90162249	1qD	G	C	218	143	0.3961	No
Aacs	6696	KCO	NM_030210	exon15	c.G1564A	chr5	125994303	5qG1.1	G	A	61	67	0.5234	No
Adamtsl4	6696	KCO	NM_001301705	exon5	c.C886T	chr3	95487693	3qF2.1	G	A	1	14	0.9333	No
Akap9	3512	KCO	NM_194462	exon39	c.G9917C	chr5	4064639	5qA1	G	C	16	12	0.4286	No
Akap9	7075	KCO	NM_194462	exon39	c.G9917C	chr5	4064639	5qA1	G	C	0	30	1	No
Amz1	2372	KCO	NM_173405	exon3	c.G232C	chr5	141217469	5qG2	G	C	34	24	0.4138	No
Amz1	3137	KCO	NM_173405	exon3	c.G232C	chr5	141217469	5qG2	G	C	31	33	0.5156	No
Amz1	3512	KCO	NM_173405	exon3	c.G232C	chr5	141217469	5qG2	G	C	12	17	0.5862	No
Amz1	4011	KCO	NM_173405	exon3	c.G232C	chr5	141217469	5qG2	G	C	16	17	0.5152	No
Amz1	4080	KCO	NM_173405	exon3	c.G232C	chr5	141217469	5qG2	G	C	20	12	0.375	No
Amz1	4221	KCO	NM_173405	exon3	c.G232C	chr5	141217469	5qG2	G	C	27	21	0.4375	No
Amz1	4457	KCO	NM_173405	exon3	c.G232C	chr5	141217469	5qG2	G	C	28	28	0.5	No
Amz1	4776	KCO	NM_173405	exon3	c.G232C	chr5	141217469	5qG2	G	C	0	30	1	No
Amz1	5907	KCO	NM_173405	exon3	c.G232C	chr5	141217469	5qG2	G	C	0	43	1	No
Amz1	5985	KCO	NM_173405	exon3	c.G232C	chr5	141217469	5qG2	G	C	27	17	0.3864	No
Amz1	6017	KCO	NM_173405	exon3	c.G232C	chr5	141217469	5qG2	G	C	0	53	1	No
Amz1	6540	KCO	NM_173405	exon3	c.G232C	chr5	141217469	5qG2	G	C	15	21	0.5833	No
Amz1	6696	KCO	NM_173405	exon3	c.G232C	chr5	141217469	5qG2	G	C	0	49	1	No
Arap2	5907	KCO	NM_178407	exon2	c.G688T	chr5	63140226	5qC3.1	C	A	18	26	0.5909	No
Arap2	6017	KCO	NM_178407	exon2	c.G688T	chr5	63140226	5qC3.1	C	A	25	24	0.4898	No
Arap2	7075	KCO	NM_178407	exon2	c.G688T	chr5	63140226	5qC3.1	C	A	8	12	0.6	No
Arid5b	5985	KCO	NM_023598	exon10	c.G2605T	chr10	67560214	10qB5.1	C	A	84	36	0.3	Yes	No
Arid5b	3512	KCO	NM_023598	exon10	c.A2495G	chr10	67560324	10qB5.1	T	C	72	35	0.3271	Yes	No
Arid5b	4221	KCO	NM_023598	exon10	c.A2495G	chr10	67560324	10qB5.1	T	C	107	71	0.3989	Yes	No
Arid5b	4457	KCO	NM_023598	exon10	c.A2495G	chr10	67560324	10qB5.1	T	C	71	42	0.3717	Yes	No
Arid5b	5907	KCO	NM_023598	exon10	c.A2495G	chr10	67560324	10qB5.1	T	C	99	40	0.2878	Yes	No
Arid5b	5985	KCO	NM_023598	exon10	c.A2495G	chr10	67560324	10qB5.1	T	C	69	39	0.3611	Yes	No
Arid5b	6017	KCO	NM_023598	exon10	c.A2495G	chr10	67560324	10qB5.1	T	C	95	39	0.291	Yes	No
Arid5b	3512	KCO	NM_023598	exon10	c.A1996G	chr10	67560823	10qB5.1	T	C	59	26	0.3059	Yes	No
Arid5b	4221	KCO	NM_023598	exon10	c.A1996G	chr10	67560823	10qB5.1	T	C	103	108	0.5118	Yes	No
Arid5b	4457	KCO	NM_023598	exon10	c.A1996G	chr10	67560823	10qB5.1	T	C	88	34	0.2787	Yes	No
Arid5b	4776	KCO	NM_023598	exon10	c.A1996G	chr10	67560823	10qB5.1	T	C	100	53	0.3464	Yes	No
Arid5b	5907	KCO	NM_023598	exon10	c.A1996G	chr10	67560823	10qB5.1	T	C	99	41	0.2929	Yes	No
Arid5b	5985	KCO	NM_023598	exon10	c.A1996G	chr10	67560823	10qB5.1	T	C	97	34	0.2595	Yes	No
Arid5b	6017	KCO	NM_023598	exon10	c.A1996G	chr10	67560823	10qB5.1	T	C	110	37	0.2517	Yes	No
BC080695	2372	KCO	NM_001007579	exon2	c.C14A	chr4	143160928	4qE1	C	A	99	44	0.3077	No
BC080695	3137	KCO	NM_001007579	exon2	c.C14A	chr4	143160928	4qE1	C	A	87	41	0.3203	No
BC080695	4011	KCO	NM_001007579	exon2	c.C14A	chr4	143160928	4qE1	C	A	1	70	0.9859	No
BC080695	4080	KCO	NM_001007579	exon2	c.C14A	chr4	143160928	4qE1	C	A	0	98	1	No
BC080695	4221	KCO	NM_001007579	exon2	c.C14A	chr4	143160928	4qE1	C	A	0	98	1	No
BC080695	4457	KCO	NM_001007579	exon2	c.C14A	chr4	143160928	4qE1	C	A	77	39	0.3362	No
BC080695	4776	KCO	NM_001007579	exon2	c.C14A	chr4	143160928	4qE1	C	A	76	27	0.2621	No
BC080695	5907	KCO	NM_001007579	exon2	c.C14A	chr4	143160928	4qE1	C	A	95	40	0.2963	No
BC080695	5985	KCO	NM_001007579	exon2	c.C14A	chr4	143160928	4qE1	C	A	64	30	0.3191	No
BC080695	6017	KCO	NM_001007579	exon2	c.C14A	chr4	143160928	4qE1	C	A	98	33	0.2519	No
BC080695	4080	KCO	NM_001007579	exon2	c.A22T	chr4	143160936	4qE1	A	T	59	37	0.3854	No
BC080695	4221	KCO	NM_001007579	exon2	c.A22T	chr4	143160936	4qE1	A	T	57	40	0.4124	No
BC080695	4080	KCO	NM_001007579	exon2	c.T26C	chr4	143160940	4qE1	T	C	58	37	0.3895	No
BC080695	4221	KCO	NM_001007579	exon2	c.T26C	chr4	143160940	4qE1	T	C	57	40	0.4124	No
BC080695	4011	KCO	NM_001007579	exon3	c.G821A	chr4	143162212	4qE1	G	A	3	19	0.8636	No
BC080695	4080	KCO	NM_001007579	exon3	c.G821A	chr4	143162212	4qE1	G	A	0	15	1	No
BC080695	4221	KCO	NM_001007579	exon3	c.G821A	chr4	143162212	4qE1	G	A	2	35	0.9459	No
Bpifc	3137	KCO	NM_177772	exon15	c.T1376C	chr10	85424763	10qC1	A	G	53	54	0.5047	No
Bpifc	3512	KCO	NM_177772	exon15	c.T1376C	chr10	85424763	10qC1	A	G	2	85	0.977	No
Bpifc	4011	KCO	NM_177772	exon15	c.T1376C	chr10	85424763	10qC1	A	G	42	42	0.5	No
Bpifc	4080	KCO	NM_177772	exon15	c.T1376C	chr10	85424763	10qC1	A	G	68	55	0.4472	No
Bpifc	4221	KCO	NM_177772	exon15	c.T1376C	chr10	85424763	10qC1	A	G	54	66	0.55	No
Bpifc	4457	KCO	NM_177772	exon15	c.T1376C	chr10	85424763	10qC1	A	G	54	54	0.5	No
Bpifc	5907	KCO	NM_177772	exon15	c.T1376C	chr10	85424763	10qC1	A	G	0	89	1	No
Bpifc	6540	KCO	NM_177772	exon15	c.T1376C	chr10	85424763	10qC1	A	G	38	43	0.5309	No
Bpifc	6696	KCO	NM_177772	exon15	c.T1376C	chr10	85424763	10qC1	A	G	62	57	0.479	No
C130026I21Rik	6696	KCO	NM_175219	exon7	c.T641A	chr1	85244909	1qC5	A	T	20	29	0.5918	No
Cacna1a	2372	KCO	NM_001252061	exon37	c.G5390A	chr8	87138599	8qC3	G	A	55	48	0.466	Yes	No
Cacna1a	3137	KCO	NM_001252061	exon37	c.G5390A	chr8	87138599	8qC3	G	A	47	64	0.5766	Yes	No
Cacna1a	3512	KCO	NM_001252061	exon37	c.G5390A	chr8	87138599	8qC3	G	A	32	35	0.5224	Yes	No
Cacna1a	4080	KCO	NM_001252061	exon37	c.G5390A	chr8	87138599	8qC3	G	A	30	59	0.6629	Yes	No
Cacna1a	4457	KCO	NM_001252061	exon37	c.G5390A	chr8	87138599	8qC3	G	A	46	43	0.4831	Yes	No
Cacna1a	5985	KCO	NM_001252061	exon37	c.G5390A	chr8	87138599	8qC3	G	A	48	43	0.4725	Yes	No
Cacna1a	6540	KCO	NM_001252061	exon37	c.G5390A	chr8	87138599	8qC3	G	A	34	43	0.5584	Yes	No
Cacna1a	7075	KCO	NM_001252060	exon37	c.G5390A	chr8	87138599	8qC3	G	A	43	52	0.5474	Yes	No
Ccdc64	7075	KCO	NM_001080808	exon1	c.A388C	chr5	116181181	5qF	T	G	9	7	0.4375	No
Ccdc88c	7075	KCO	NM_026681	exon3	c.A179G	chr12	102260595	12qE	T	C	15	69	0.8214	No
Cdc20b	4457	KCO	NM_001281487	exon11	c.C1415T	chr13	113874211	13qD2.2	C	T	70	64	0.4776	No
Ces2c	4221	KCO	NM_145603	exon2	c.G121A	chr8	107371933	8qD3	G	A	103	95	0.4798	No
Chd5	7075	KCO	NM_001081376	exon25	c.G3893T	chr4	151751234	4qE2	G	T	0	40	1	No
Chmp2a	5907	KCO	NM_026885	exon3	c.A170G	chr7	13618169	7qA1	T	C	60	19	0.2405	No
Dhtkd1	2372	KCO	NM_001081131	exon6	c.G1003A	chr2	5842870	2qA1	C	T	52	47	0.4747	No
Dhtkd1	3512	KCO	NM_001081131	exon6	c.G1003A	chr2	5842870	2qA1	C	T	27	36	0.5714	No
Dhtkd1	4776	KCO	NM_001081131	exon6	c.G1003A	chr2	5842870	2qA1	C	T	38	36	0.4865	No
Dhtkd1	5907	KCO	NM_001081131	exon6	c.G1003A	chr2	5842870	2qA1	C	T	44	42	0.4884	No
Dhtkd1	6017	KCO	NM_001081131	exon6	c.G1003A	chr2	5842870	2qA1	C	T	41	47	0.5341	No
Dhtkd1	7075	KCO	NM_001081131	exon6	c.G1003A	chr2	5842870	2qA1	C	T	1	76	0.987	No
Dmrta2	6696	KCO	NM_172296	exon2	c.C223A	chr4	109652690	4qC7	C	A	8	7	0.4667	No
Dmrta2	6696	KCO	NM_172296	exon2	c.A224G	chr4	109652691	4qC7	A	G	8	7	0.4667	No
Dsg2	7075	KCO	NM_007883	exon12	c.G1840A	chr18	20752738	18qA2	G	A	23	19	0.4524	No
Dux	2372	KCO	NM_001081954	exon1	c.A752G	chr10	57694672	10qB4	T	C	282	216	0.4337	No
Dux	3137	KCO	NM_001081954	exon1	c.A752G	chr10	57694672	10qB4	T	C	288	212	0.424	No
Dux	3512	KCO	NM_001081954	exon1	c.A752G	chr10	57694672	10qB4	T	C	269	229	0.4598	No
Dux	4011	KCO	NM_001081954	exon1	c.A752G	chr10	57694672	10qB4	T	C	268	232	0.464	No
Dux	4080	KCO	NM_001081954	exon1	c.A752G	chr10	57694672	10qB4	T	C	271	229	0.458	No
Dux	4221	KCO	NM_001081954	exon1	c.A752G	chr10	57694672	10qB4	T	C	283	217	0.434	No
Dux	4457	KCO	NM_001081954	exon1	c.A752G	chr10	57694672	10qB4	T	C	280	219	0.4389	No
Dux	4776	KCO	NM_001081954	exon1	c.A752G	chr10	57694672	10qB4	T	C	292	204	0.4113	No
Dux	5907	KCO	NM_001081954	exon1	c.A752G	chr10	57694672	10qB4	T	C	279	221	0.442	No
Dux	5985	KCO	NM_001081954	exon1	c.A752G	chr10	57694672	10qB4	T	C	278	220	0.4418	No
Dux	6017	KCO	NM_001081954	exon1	c.A752G	chr10	57694672	10qB4	T	C	289	208	0.4185	No
Dux	6540	KCO	NM_001081954	exon1	c.A752G	chr10	57694672	10qB4	T	C	271	198	0.4222	No
Dux	6696	KCO	NM_001081954	exon1	c.A752G	chr10	57694672	10qB4	T	C	284	216	0.432	No
Dux	7075	KCO	NM_001081954	exon1	c.A752G	chr10	57694672	10qB4	T	C	300	199	0.3988	No
Eef2	2372	KCO	NM_007907	exon3	c.T263G	chr10	80640842	10qC1	T	G	67	288	0.8113	Yes	No
Eef2	3137	KCO	NM_007907	exon3	c.T263G	chr10	80640842	10qC1	T	G	47	259	0.8464	Yes	No
Eef2	3512	KCO	NM_007907	exon3	c.T263G	chr10	80640842	10qC1	T	G	43	196	0.8201	Yes	No
Eef2	4011	KCO	NM_007907	exon3	c.T263G	chr10	80640842	10qC1	T	G	49	257	0.8399	Yes	No
Eef2	4080	KCO	NM_007907	exon3	c.T263G	chr10	80640842	10qC1	T	G	58	359	0.8609	Yes	No
Eef2	4457	KCO	NM_007907	exon3	c.T263G	chr10	80640842	10qC1	T	G	49	291	0.8559	Yes	No
Eef2	5907	KCO	NM_007907	exon3	c.T263G	chr10	80640842	10qC1	T	G	55	285	0.8382	Yes	No
Eef2	5985	KCO	NM_007907	exon3	c.T263G	chr10	80640842	10qC1	T	G	52	237	0.8201	Yes	No
Eef2	6017	KCO	NM_007907	exon3	c.T263G	chr10	80640842	10qC1	T	G	57	216	0.7912	Yes	No
Eef2	7075	KCO	NM_007907	exon3	c.T263G	chr10	80640842	10qC1	T	G	65	232	0.7811	Yes	No
Eef2	4080	KCO	NM_007907	exon4	c.C422T	chr10	80641447	10qC1	C	T	16	163	0.9106	Yes	No
Eef2	4221	KCO	NM_007907	exon4	c.C422T	chr10	80641447	10qC1	C	T	17	104	0.8595	Yes	No
Eef2	5985	KCO	NM_007907	exon4	c.C422T	chr10	80641447	10qC1	C	T	20	92	0.8214	Yes	No
Eef2	7075	KCO	NM_007907	exon4	c.C422T	chr10	80641447	10qC1	C	T	15	96	0.8649	Yes	No
Fcgrt	7075	KCO	NM_010189	exon7	c.A1025G	chr7	52348689	7qB4	T	C	29	15	0.3409	No
Flg2	3512	KCO	NM_001013804	exon8	c.A3980C	chr3	93018426	3qF2.1	A	C	77	34	0.3063	No
Flg2	4080	KCO	NM_001013804	exon8	c.A3980C	chr3	93018426	3qF2.1	A	C	99	43	0.3028	No
Flg2	4221	KCO	NM_001013804	exon8	c.A3980C	chr3	93018426	3qF2.1	A	C	112	46	0.2911	No
Flg2	4776	KCO	NM_001013804	exon8	c.A3980C	chr3	93018426	3qF2.1	A	C	85	53	0.3841	No
Flg2	6540	KCO	NM_001013804	exon8	c.A3980C	chr3	93018426	3qF2.1	A	C	76	27	0.2621	No
Flg2	6696	KCO	NM_001013804	exon8	c.A3980C	chr3	93018426	3qF2.1	A	C	119	51	0.3	No
Flg2	2372	KCO	NM_001013804	exon8	c.C4439T	chr3	93018885	3qF2.1	C	T	63	23	0.2674	No
Flg2	3512	KCO	NM_001013804	exon8	c.C4439T	chr3	93018885	3qF2.1	C	T	25	35	0.5833	No
Flg2	4080	KCO	NM_001013804	exon8	c.C4439T	chr3	93018885	3qF2.1	C	T	44	22	0.3333	No
Flg2	4221	KCO	NM_001013804	exon8	c.C4439T	chr3	93018885	3qF2.1	C	T	38	34	0.4722	No
Flg2	4776	KCO	NM_001013804	exon8	c.C4439T	chr3	93018885	3qF2.1	C	T	25	25	0.5	No
Flg2	6540	KCO	NM_001013804	exon8	c.C4439T	chr3	93018885	3qF2.1	C	T	25	15	0.375	No
Flg2	6696	KCO	NM_001013804	exon8	c.C4439T	chr3	93018885	3qF2.1	C	T	41	29	0.4143	No
Foxn2	3512	KCO	NM_180974	exon2	c.C209G	chr17	88862275	17qE4	C	G	55	21	0.2763	No
Foxn2	5907	KCO	NM_180974	exon2	c.C209G	chr17	88862275	17qE4	C	G	99	55	0.3571	No
Gabrb3	2372	KCO	NM_008071	exon8	c.T947C	chr7	65071756	7qC	T	C	60	60	0.5	No
Gabrb3	3512	KCO	NM_008071	exon8	c.T947C	chr7	65071756	7qC	T	C	54	35	0.3933	No
Gabrb3	4221	KCO	NM_008071	exon8	c.T947C	chr7	65071756	7qC	T	C	77	63	0.45	No
Gabrb3	4776	KCO	NM_008071	exon8	c.T947C	chr7	65071756	7qC	T	C	80	61	0.4326	No
Gabrb3	5907	KCO	NM_008071	exon8	c.T947C	chr7	65071756	7qC	T	C	64	66	0.5077	No
Gabrb3	5985	KCO	NM_008071	exon8	c.T947C	chr7	65071756	7qC	T	C	57	54	0.4865	No
Gabrb3	6017	KCO	NM_008071	exon8	c.T947C	chr7	65071756	7qC	T	C	64	52	0.4483	No
Gabrb3	6540	KCO	NM_008071	exon8	c.T947C	chr7	65071756	7qC	T	C	38	45	0.5422	No
Gabrb3	6696	KCO	NM_008071	exon8	c.T947C	chr7	65071756	7qC	T	C	0	121	1	No
Garem	3512	KCO	NM_001033445	exon4	c.G1154T	chr18	21306645	18qA2	C	A	126	34	0.2125	No
Garem	4221	KCO	NM_001033445	exon4	c.G1154T	chr18	21306645	18qA2	C	A	256	74	0.2242	No
Garem	6696	KCO	NM_001033445	exon4	c.G1154T	chr18	21306645	18qA2	C	A	204	57	0.2184	No
Gm10406	3137	KCO	NM_001164727	exon7	c.T611A	chr14	7839769	14qA1	A	T	145	80	0.3556	No
Gm10406	3512	KCO	NM_001164727	exon7	c.T611A	chr14	7839769	14qA1	A	T	179	106	0.3719	No
Gm10406	4011	KCO	NM_001164727	exon7	c.T611A	chr14	7839769	14qA1	A	T	143	70	0.3286	No
Gm10406	4221	KCO	NM_001164727	exon7	c.T611A	chr14	7839769	14qA1	A	T	264	162	0.3803	No
Gm10406	4776	KCO	NM_001164727	exon7	c.T611A	chr14	7839769	14qA1	A	T	131	82	0.385	No
Gm10406	5985	KCO	NM_001164727	exon7	c.T611A	chr14	7839769	14qA1	A	T	131	70	0.3483	No
Gm10406	6017	KCO	NM_001164727	exon7	c.T611A	chr14	7839769	14qA1	A	T	158	85	0.3498	No
Gm10406	6540	KCO	NM_001164727	exon7	c.T611A	chr14	7839769	14qA1	A	T	133	80	0.3756	No
Gm10406	6696	KCO	NM_001164727	exon7	c.T611A	chr14	7839769	14qA1	A	T	286	123	0.3007	No
Gm10471	2372	KCO	NM_001177579	exon1	c.A52G	chr5	26415667	5qB1	T	C	186	100	0.3497	No
Gm10471	3137	KCO	NM_001177579	exon1	c.A52G	chr5	26415667	5qB1	T	C	88	44	0.3333	No
Gm10471	3512	KCO	NM_001177579	exon1	c.A52G	chr5	26415667	5qB1	T	C	176	74	0.296	No
Gm10471	4011	KCO	NM_001177579	exon1	c.A52G	chr5	26415667	5qB1	T	C	198	110	0.3571	No
Gm10471	4080	KCO	NM_001177579	exon1	c.A52G	chr5	26415667	5qB1	T	C	121	57	0.3202	No
Gm10471	4221	KCO	NM_001177579	exon1	c.A52G	chr5	26415667	5qB1	T	C	196	102	0.3423	No
Gm10471	4457	KCO	NM_001177579	exon1	c.A52G	chr5	26415667	5qB1	T	C	244	106	0.3029	No
Gm10471	4776	KCO	NM_001177579	exon1	c.A52G	chr5	26415667	5qB1	T	C	91	41	0.3106	No
Gm10471	5907	KCO	NM_001177579	exon1	c.A52G	chr5	26415667	5qB1	T	C	91	51	0.3592	No
Gm10471	5985	KCO	NM_001177579	exon1	c.A52G	chr5	26415667	5qB1	T	C	177	96	0.3516	No
Gm10471	6017	KCO	NM_001177579	exon1	c.A52G	chr5	26415667	5qB1	T	C	206	104	0.3355	No
Gm10471	6540	KCO	NM_001177579	exon1	c.A52G	chr5	26415667	5qB1	T	C	186	71	0.2763	No
Gm10471	6696	KCO	NM_001177579	exon1	c.A52G	chr5	26415667	5qB1	T	C	237	136	0.3646	No
Gm10471	7075	KCO	NM_001177579	exon1	c.A52G	chr5	26415667	5qB1	T	C	194	97	0.3333	No
Gm13103	3137	KCO	NM_177571	exon4	c.C1159G	chr4	143442908	4qE1	C	G	82	78	0.4875	No
Gm13103	4457	KCO	NM_177571	exon4	c.C1159G	chr4	143442908	4qE1	C	G	85	75	0.4688	No
Gm13103	5907	KCO	NM_177571	exon4	c.C1159G	chr4	143442908	4qE1	C	G	89	70	0.4403	No
Gm13103	6017	KCO	NM_177571	exon4	c.C1159G	chr4	143442908	4qE1	C	G	75	92	0.5509	No
Gm13212	4221	KCO	NM_001324416	exon4	c.A449C	chr4	145212346	4qE1	A	C	151	62	0.2911	No
Gm13212	5907	KCO	NM_001324416	exon4	c.A449C	chr4	145212346	4qE1	A	C	73	31	0.2981	No
Gm13212	6696	KCO	NM_001324416	exon4	c.A449C	chr4	145212346	4qE1	A	C	95	35	0.2692	No
Gm14347,Gm21950,Gm21951	6540	KCO	NM_001270669	exon1	c.G971A	chrX	3908066	XqA1.1	G	A	19	9	0.3214	No
Gm17019	4776	KCO	NM_182957	exon4	c.A483G	chr5	15030314	5qA2	T	C	269	72	0.2111	No
Gm1979	4776	KCO	NM_001281519	exon5	c.A674G	chr5	26326842	5qB1	T	C	10	5	0.3333	No
Gm21671,Gm5862	2372	KCO	NM_001281516	exon5	c.G653T	chr5	26345112	5qB1	C	A	88	91	0.5084	No
Gm21671,Gm5862	3512	KCO	NM_001281516	exon5	c.G653T	chr5	26345112	5qB1	C	A	61	52	0.4602	No
Gm21671,Gm5862	4011	KCO	NM_001281516	exon5	c.G653T	chr5	26345112	5qB1	C	A	86	71	0.4522	No
Gm21671,Gm5862	4080	KCO	NM_001281516	exon5	c.G653T	chr5	26345112	5qB1	C	A	97	60	0.3822	No
Gm21671,Gm5862	4457	KCO	NM_001281516	exon5	c.G653T	chr5	26345112	5qB1	C	A	89	72	0.4472	No
Gm21671,Gm5862	5907	KCO	NM_001281516	exon5	c.G653T	chr5	26345112	5qB1	C	A	105	58	0.3558	No
Gm21671,Gm5862	6540	KCO	NM_001281516	exon5	c.G653T	chr5	26345112	5qB1	C	A	51	53	0.5096	No
Gm21671,Gm5862	7075	KCO	NM_001281525	exon5	c.G653T	chr5	26345112	5qB1	C	A	74	70	0.4861	No
Gm3139	4221	KCO	NM_001243937	exon2	c.T112C	chr5	94963985	5qE3	T	C	17	6	0.2609	No
Gm4858	4080	KCO	NM_001177694	exon1	c.T253C	chr3	92877695	3qF1	T	C	0	15	1	No
Gm5114	4776	KCO	NM_177890	exon2	c.C289T	chr7	46666505	7qB3	G	A	14	12	0.4615	No
Gm5458	6540	KCO	NM_001024706	exon4	c.C426G	chr14	20418951	14qA3	G	C	27	11	0.2895	No
Gm9758	2372	KCO	NM_198666	exon1	c.T31A	chr5	14914799	5qA1	A	T	103	104	0.5024	No
Gm9758	3137	KCO	NM_198666	exon1	c.T31A	chr5	14914799	5qA1	A	T	54	71	0.568	No
Gm9758	3512	KCO	NM_198666	exon1	c.T31A	chr5	14914799	5qA1	A	T	84	74	0.4684	No
Gm9758	4080	KCO	NM_198666	exon1	c.T31A	chr5	14914799	5qA1	A	T	67	46	0.4071	No
Gm9758	4221	KCO	NM_198666	exon1	c.T31A	chr5	14914799	5qA1	A	T	60	101	0.6273	No
Hoxa11	3512	KCO	NM_010450	exon1	c.G241A	chr6	52195478	6qB3	C	T	9	5	0.3571	No
Hoxa11	4221	KCO	NM_010450	exon1	c.G241A	chr6	52195478	6qB3	C	T	10	7	0.4118	No
Hoxa11	4457	KCO	NM_010450	exon1	c.G241A	chr6	52195478	6qB3	C	T	7	9	0.5625	No
Hoxa11	4776	KCO	NM_010450	exon1	c.G241A	chr6	52195478	6qB3	C	T	6	9	0.6	No
Hoxa11	5907	KCO	NM_010450	exon1	c.G241A	chr6	52195478	6qB3	C	T	9	11	0.55	No
Hoxa11	5985	KCO	NM_010450	exon1	c.G241A	chr6	52195478	6qB3	C	T	10	4	0.2857	No
Hoxa11	6540	KCO	NM_010450	exon1	c.G241A	chr6	52195478	6qB3	C	T	0	16	1	No
Hoxa11	6696	KCO	NM_010450	exon1	c.G241A	chr6	52195478	6qB3	C	T	0	17	1	No
Hoxb7	2372	KCO	NM_010460	exon2	c.C518T	chr11	96150808	11qD	C	T	31	19	0.38	No
Hoxb7	3512	KCO	NM_010460	exon2	c.C518T	chr11	96150808	11qD	C	T	0	29	1	No
Hoxb7	4011	KCO	NM_010460	exon2	c.C518T	chr11	96150808	11qD	C	T	20	15	0.4286	No
Hoxb7	4080	KCO	NM_010460	exon2	c.C518T	chr11	96150808	11qD	C	T	23	27	0.54	No
Hoxb7	4221	KCO	NM_010460	exon2	c.C518T	chr11	96150808	11qD	C	T	0	62	1	No
Hoxb7	4457	KCO	NM_010460	exon2	c.C518T	chr11	96150808	11qD	C	T	31	13	0.2955	No
Hoxb7	4776	KCO	NM_010460	exon2	c.C518T	chr11	96150808	11qD	C	T	9	18	0.6667	No
Hoxb7	5907	KCO	NM_010460	exon2	c.C518T	chr11	96150808	11qD	C	T	0	49	1	No
Hoxb7	5985	KCO	NM_010460	exon2	c.C518T	chr11	96150808	11qD	C	T	0	33	1	No
Hoxb7	6017	KCO	NM_010460	exon2	c.C518T	chr11	96150808	11qD	C	T	0	49	1	No
Hoxb7	6540	KCO	NM_010460	exon2	c.C518T	chr11	96150808	11qD	C	T	0	49	1	No
Hoxb7	6696	KCO	NM_010460	exon2	c.C518T	chr11	96150808	11qD	C	T	25	34	0.5763	No
Ifi204	4457	KCO	NM_008329	exon3	c.G403A	chr1	175690320	1qH3	C	T	16	21	0.5676	No
Ints5	4011	KCO	NM_176843	exon2	c.T518G	chr19	8969686	19qA	T	G	115	49	0.2988	No
Ints5	4080	KCO	NM_176843	exon2	c.T518G	chr19	8969686	19qA	T	G	130	54	0.2935	No
Ints5	2372	KCO	NM_176843	exon2	c.G2647A	chr19	8971815	19qA	G	A	51	18	0.2609	No
Ints5	4080	KCO	NM_176843	exon2	c.G2647A	chr19	8971815	19qA	G	A	61	25	0.2907	No
Ints5	5907	KCO	NM_176843	exon2	c.G2647A	chr19	8971815	19qA	G	A	30	17	0.3617	No
Ints5	6017	KCO	NM_176843	exon2	c.G2647A	chr19	8971815	19qA	G	A	31	17	0.3542	No
Itln1	4457	KCO	NM_010584	exon5	c.A479C	chr1	173461250	1qH3	T	G	135	53	0.2819	No
Kifc5b	2372	KCO	NM_053173	exon7	c.C862T	chr17	27061062	17qA3.3	C	T	44	16	0.2667	No
Kifc5b	4011	KCO	NM_053173	exon7	c.C862T	chr17	27061062	17qA3.3	C	T	39	14	0.2642	No
Kifc5b	4221	KCO	NM_053173	exon7	c.C862T	chr17	27061062	17qA3.3	C	T	33	18	0.3529	No
Kifc5b	5907	KCO	NM_053173	exon7	c.C862T	chr17	27061062	17qA3.3	C	T	29	15	0.3409	No
Kifc5b	6696	KCO	NM_053173	exon7	c.C862T	chr17	27061062	17qA3.3	C	T	33	13	0.2826	No
Kit	5907	KCO	NM_001122733	exon21	c.A2896G	chr5	76050526	5qC3.3	A	G	25	29	0.537	Yes	No
Kit	5985	KCO	NM_001122733	exon21	c.A2896G	chr5	76050526	5qC3.3	A	G	24	35	0.5932	Yes	No
Kit	6017	KCO	NM_001122733	exon21	c.A2896G	chr5	76050526	5qC3.3	A	G	36	26	0.4194	Yes	No
Klra9	7075	KCO	NM_010651	exon6	c.A592G	chr6	130132475	6qF3	T	C	209	64	0.2344	No
Kras	2372	KCO	NM_021284	exon2	c.G229A	chr6	145195291	6qG3	C	T	85	77	0.4753	Yes	Yes
Kras	3137	KCO	NM_021284	exon2	c.G229A	chr6	145195291	6qG3	C	T	85	72	0.4586	Yes	Yes
Kras	3512	KCO	NM_021284	exon2	c.G229A	chr6	145195291	6qG3	C	T	48	48	0.5	Yes	Yes
Kras	4011	KCO	NM_021284	exon2	c.G229A	chr6	145195291	6qG3	C	T	54	62	0.5345	Yes	Yes
Kras	4080	KCO	NM_021284	exon2	c.G229A	chr6	145195291	6qG3	C	T	68	59	0.4646	Yes	Yes
Kras	4221	KCO	NM_021284	exon2	c.G229A	chr6	145195291	6qG3	C	T	90	71	0.441	Yes	Yes
Kras	4457	KCO	NM_021284	exon2	c.G229A	chr6	145195291	6qG3	C	T	65	54	0.4538	Yes	Yes
Kras	4776	KCO	NM_021284	exon2	c.G229A	chr6	145195291	6qG3	C	T	97	66	0.4049	Yes	Yes
Kras	5907	KCO	NM_021284	exon2	c.G229A	chr6	145195291	6qG3	C	T	95	68	0.4172	Yes	Yes
Kras	5985	KCO	NM_021284	exon2	c.G229A	chr6	145195291	6qG3	C	T	48	51	0.5152	Yes	Yes
Kras	6017	KCO	NM_021284	exon2	c.G229A	chr6	145195291	6qG3	C	T	83	73	0.4679	Yes	Yes
Kras	6540	KCO	NM_021284	exon2	c.G229A	chr6	145195291	6qG3	C	T	66	68	0.5075	Yes	Yes
Kras	6696	KCO	NM_021284	exon2	c.G229A	chr6	145195291	6qG3	C	T	71	72	0.5035	Yes	Yes
Kras	7075	KCO	NM_021284	exon2	c.G229A	chr6	145195291	6qG3	C	T	53	66	0.5546	Yes	Yes
Lep	2372	KCO	NM_008493	exon3	c.C372T	chr6	29020991	6qA3.3	C	T	0	37	1	No
Lep	3137	KCO	NM_008493	exon3	c.C372T	chr6	29020991	6qA3.3	C	T	0	28	1	No
Lep	3512	KCO	NM_008493	exon3	c.C372T	chr6	29020991	6qA3.3	C	T	0	20	1	No
Lep	4011	KCO	NM_008493	exon3	c.C372T	chr6	29020991	6qA3.3	C	T	0	20	1	No
Lep	4080	KCO	NM_008493	exon3	c.C372T	chr6	29020991	6qA3.3	C	T	1	30	0.9677	No
Lep	4221	KCO	NM_008493	exon3	c.C372T	chr6	29020991	6qA3.3	C	T	0	37	1	No
Lep	4457	KCO	NM_008493	exon3	c.C372T	chr6	29020991	6qA3.3	C	T	0	29	1	No
Lep	4776	KCO	NM_008493	exon3	c.C372T	chr6	29020991	6qA3.3	C	T	0	17	1	No
Lep	5907	KCO	NM_008493	exon3	c.C372T	chr6	29020991	6qA3.3	C	T	0	19	1	No
Lep	5985	KCO	NM_008493	exon3	c.C372T	chr6	29020991	6qA3.3	C	T	0	18	1	No
Lep	6017	KCO	NM_008493	exon3	c.C372T	chr6	29020991	6qA3.3	C	T	0	25	1	No
Lep	6540	KCO	NM_008493	exon3	c.C372T	chr6	29020991	6qA3.3	C	T	0	27	1	No
Lep	6696	KCO	NM_008493	exon3	c.C372T	chr6	29020991	6qA3.3	C	T	0	28	1	No
LOC101056073	4011	KCO	NM_001324553	exon3	c.G104A	chr4	145124792	4qE1	G	A	239	87	0.2669	No
LOC101056073	2372	KCO	NM_001324553	exon3	c.G107C	chr4	145124795	4qE1	G	C	272	90	0.2486	No
LOC101056073	3137	KCO	NM_001324553	exon3	c.G107C	chr4	145124795	4qE1	G	C	243	84	0.2569	No
LOC101056073	4011	KCO	NM_001324553	exon3	c.G107C	chr4	145124795	4qE1	G	C	223	124	0.3573	No
LOC101056073	4080	KCO	NM_001324553	exon3	c.G107C	chr4	145124795	4qE1	G	C	291	120	0.292	No
Lpin2	4221	KCO	NM_001164885	exon20	c.G2683A	chr17	71596198	17qE1.3	G	A	54	51	0.4857	No
Mroh2a	4080	KCO	NM_001281466	exon17	c.G1765T	chr1	90137284	1qD	G	T	33	17	0.34	No
Mroh2a	2372	KCO	NM_001281466	exon27	c.C2845A	chr1	90145130	1qD	C	A	285	134	0.3198	No
Mroh2a	3137	KCO	NM_001281466	exon27	c.C2845A	chr1	90145130	1qD	C	A	187	113	0.3767	No
Mroh2a	4080	KCO	NM_001281466	exon27	c.C2845A	chr1	90145130	1qD	C	A	242	117	0.3259	No
Mroh2a	5907	KCO	NM_001281466	exon27	c.C2845A	chr1	90145130	1qD	C	A	235	130	0.3562	No
Mroh2a	6017	KCO	NM_001281466	exon27	c.C2845A	chr1	90145130	1qD	C	A	191	75	0.282	No
Mroh2a	6540	KCO	NM_001281466	exon27	c.C2845A	chr1	90145130	1qD	C	A	161	97	0.376	No
Mroh2a	6696	KCO	NM_001281466	exon27	c.C2845A	chr1	90145130	1qD	C	A	188	117	0.3836	No
Mroh2a	7075	KCO	NM_001281466	exon27	c.C2845A	chr1	90145130	1qD	C	A	192	71	0.27	No
Mroh2a	6696	KCO	NM_001281466	exon32	c.A3605T	chr1	90151540	1qD	A	T	126	41	0.2455	No
Mrpl19	3137	KCO	NM_026490	exon1	c.G116A	chr6	81915806	6qC3	C	T	18	10	0.3571	No
Mrpl19	4011	KCO	NM_026490	exon1	c.G116A	chr6	81915806	6qC3	C	T	19	11	0.3667	No
Mrpl19	4457	KCO	NM_026490	exon1	c.G116A	chr6	81915806	6qC3	C	T	21	17	0.4474	No
Mrpl19	4776	KCO	NM_026490	exon1	c.G116A	chr6	81915806	6qC3	C	T	18	16	0.4706	No
Mrpl19	5907	KCO	NM_026490	exon1	c.G116A	chr6	81915806	6qC3	C	T	13	9	0.4091	No
Mrpl19	6540	KCO	NM_026490	exon1	c.G116A	chr6	81915806	6qC3	C	T	12	25	0.6757	No
Muc4	2372	KCO	NM_080457	exon3	c.G3723T	chr16	32753934	16qB3	G	T	152	95	0.3846	No
Muc4	3512	KCO	NM_080457	exon3	c.G3723T	chr16	32753934	16qB3	G	T	111	67	0.3764	No
Muc4	4221	KCO	NM_080457	exon3	c.G3723T	chr16	32753934	16qB3	G	T	208	95	0.3135	No
Muc4	4776	KCO	NM_080457	exon3	c.G3723T	chr16	32753934	16qB3	G	T	144	83	0.3656	No
Muc4	5907	KCO	NM_080457	exon3	c.G3723T	chr16	32753934	16qB3	G	T	145	77	0.3468	No
Muc4	7075	KCO	NM_080457	exon3	c.G3723T	chr16	32753934	16qB3	G	T	120	74	0.3814	No
Nap1l3	7075	KCO	NM_138742	exon1	c.G343A	chrX	119510286	XqE3	C	T	0	51	1	No
Nlrp4e	3512	KCO	NM_001004194	exon2	c.G1070A	chr7	24106178	7qA3	G	A	163	98	0.3755	No
Nt5dc3	3137	KCO	NM_175331	exon4	c.G518A	chr10	86275125	10qC1	G	A	114	130	0.5328	No
Nt5dc3	3512	KCO	NM_175331	exon4	c.G518A	chr10	86275125	10qC1	G	A	1	168	0.9941	No
Nt5dc3	4011	KCO	NM_175331	exon4	c.G518A	chr10	86275125	10qC1	G	A	91	99	0.5211	No
Nt5dc3	4080	KCO	NM_175331	exon4	c.G518A	chr10	86275125	10qC1	G	A	148	125	0.4579	No
Nt5dc3	4221	KCO	NM_175331	exon4	c.G518A	chr10	86275125	10qC1	G	A	153	139	0.476	No
Nt5dc3	4457	KCO	NM_175331	exon4	c.G518A	chr10	86275125	10qC1	G	A	126	105	0.4545	No
Nt5dc3	5907	KCO	NM_175331	exon4	c.G518A	chr10	86275125	10qC1	G	A	1	266	0.9963	No
Nt5dc3	6540	KCO	NM_175331	exon4	c.G518A	chr10	86275125	10qC1	G	A	100	89	0.4709	No
Nt5dc3	6696	KCO	NM_175331	exon4	c.G518A	chr10	86275125	10qC1	G	A	133	108	0.4481	No
Olfr175-ps1	3137	KCO	NM_147002	exon2	c.A284G	chr16	58824250	16qC1.2	T	C	234	95	0.2888	No
Olfr175-ps1	5985	KCO	NM_147002	exon2	c.A284G	chr16	58824250	16qC1.2	T	C	228	74	0.245	No
Olfr175-ps1	6540	KCO	NM_147002	exon2	c.A284G	chr16	58824250	16qC1.2	T	C	193	64	0.249	No
Olfr571	4776	KCO	NM_147085	exon1	c.C92T	chr7	110058260	7qE3	G	A	44	50	0.5319	No
Pcdhac2	7075	KCO	NM_001003672	exon1	c.T1105G	chr18	37304727	18qB3	T	G	75	38	0.3363	No
Pclo	2372	KCO	NM_011995	exon3	c.A2013T	chr5	14539700	5qA1	A	T	39	33	0.4583	No
Pclo	3137	KCO	NM_011995	exon3	c.A2013T	chr5	14539700	5qA1	A	T	37	22	0.3729	No
Pclo	3512	KCO	NM_011995	exon3	c.A2013T	chr5	14539700	5qA1	A	T	17	18	0.5143	No
Pclo	4221	KCO	NM_011995	exon3	c.A2013T	chr5	14539700	5qA1	A	T	26	23	0.4694	No
Pcx	2372	KCO	NM_001162946	exon2	c.T2A	chr19	4515689	19qA	T	A	126	84	0.4	No
Pcx	3512	KCO	NM_001162946	exon2	c.T2A	chr19	4515689	19qA	T	A	1	105	0.9906	No
Pcx	4011	KCO	NM_001162946	exon2	c.T2A	chr19	4515689	19qA	T	A	2	143	0.9862	No
Pcx	4080	KCO	NM_001162946	exon2	c.T2A	chr19	4515689	19qA	T	A	1	162	0.9939	No
Pcx	4221	KCO	NM_001162946	exon2	c.T2A	chr19	4515689	19qA	T	A	131	76	0.3671	No
Pcx	4457	KCO	NM_001162946	exon2	c.T2A	chr19	4515689	19qA	T	A	98	54	0.3553	No
Pcx	4776	KCO	NM_001162946	exon2	c.T2A	chr19	4515689	19qA	T	A	2	146	0.9865	No
Pcx	5907	KCO	NM_001162946	exon2	c.T2A	chr19	4515689	19qA	T	A	118	86	0.4216	No
Pcx	5985	KCO	NM_001162946	exon2	c.T2A	chr19	4515689	19qA	T	A	1	124	0.992	No
Pcx	6017	KCO	NM_001162946	exon2	c.T2A	chr19	4515689	19qA	T	A	1	150	0.9934	No
Pcx	6540	KCO	NM_001162946	exon2	c.T2A	chr19	4515689	19qA	T	A	99	54	0.3529	No
Pcx	6696	KCO	NM_001162946	exon2	c.T2A	chr19	4515689	19qA	T	A	0	162	1	No
Pla2g10	7075	KCO	NM_001291009	exon3	c.G290A	chr16	13725225	16qA1	C	T	36	35	0.493	No
Plekha7	7075	KCO	NM_001305190	exon9	c.C1339T	chr7	123301703	7qF1	G	A	13	8	0.381	No
Pramef6	2372	KCO	NM_001085414	exon3	c.G870A	chr4	143486636	4qE1	C	T	227	74	0.2458	No
Pramef6	4011	KCO	NM_001085414	exon3	c.G870A	chr4	143486636	4qE1	C	T	156	82	0.3445	No
Pramef6	4080	KCO	NM_001085414	exon3	c.G870A	chr4	143486636	4qE1	C	T	185	142	0.4343	No
Pramef6	4221	KCO	NM_001085414	exon3	c.G870A	chr4	143486636	4qE1	C	T	217	117	0.3503	No
Pramef6	4457	KCO	NM_001085414	exon3	c.G870A	chr4	143486636	4qE1	C	T	183	59	0.2438	No
Pramef6	4776	KCO	NM_001085414	exon3	c.G870A	chr4	143486636	4qE1	C	T	191	55	0.2236	No
Pramef6	4011	KCO	NM_001085414	exon3	c.G721C	chr4	143486785	4qE1	C	G	319	110	0.2564	No
Pramef6	4080	KCO	NM_001085414	exon3	c.G721C	chr4	143486785	4qE1	C	G	355	120	0.2526	No
Pramef6	4221	KCO	NM_001085414	exon3	c.G721C	chr4	143486785	4qE1	C	G	360	134	0.2713	No
Psme4	5985	KCO	NM_134013	exon1	c.C229G	chr11	30672211	11qA4	C	G	12	11	0.4783	No
Psme4	6540	KCO	NM_134013	exon1	c.C229G	chr11	30672211	11qA4	C	G	11	15	0.5769	No
Raet1a,Raet1b,Raet1d	4011	KCO	NM_020030	exon5	c.C374T	chr10	22091206	10qA3	C	T	9	10	0.5263	No
Raet1a,Raet1b,Raet1d	4457	KCO	NM_020030	exon5	c.C374T	chr10	22091206	10qA3	C	T	14	8	0.3636	No
Raet1a,Raet1b,Raet1d	5907	KCO	NM_020030	exon5	c.C374T	chr10	22091206	10qA3	C	T	12	10	0.4545	No
Rassf6	4457	KCO	NM_001310656	exon6	c.C394G	chr5	91037971	5qE1	G	C	57	39	0.4062	No
Rassf6	5907	KCO	NM_001310656	exon6	c.C394G	chr5	91037971	5qE1	G	C	71	54	0.432	No
Rassf6	6540	KCO	NM_001310656	exon6	c.C394G	chr5	91037971	5qE1	G	C	51	33	0.3929	No
Ros1	3512	KCO	NM_011282	exon20	c.A2900G	chr10	51848806	10qB3	T	C	31	23	0.4259	Yes	No
Rrs1	7075	KCO	NM_021511	exon1	c.C692T	chr1	9536296	1qA2	C	T	21	9	0.3	No
Rrs1	7075	KCO	NM_021511	exon1	c.C700T	chr1	9536304	1qA2	C	T	18	10	0.3571	No
Rrs1	6017	KCO	NM_021511	exon1	c.C736T	chr1	9536340	1qA2	C	T	19	12	0.3871	No
Rrs1	7075	KCO	NM_021511	exon1	c.C736T	chr1	9536340	1qA2	C	T	22	13	0.3714	No
Ryr2	3137	KCO	NM_023868	exon77	c.T10876A	chr13	11736127	13qA1	A	T	49	44	0.4731	No
Serpina1b	3137	KCO	NM_009244	exon2	c.C162A	chr12	104970637	12qE	G	T	27	33	0.55	No
Serpina1b	4080	KCO	NM_009244	exon2	c.C162A	chr12	104970637	12qE	G	T	54	21	0.28	No
Sfi1	4011	KCO	NM_030207	exon25	c.C2428T	chr11	3036011	11qA1	G	A	103	79	0.4341	No
Sfi1	4080	KCO	NM_030207	exon25	c.C2428T	chr11	3036011	11qA1	G	A	77	94	0.5497	No
Sfi1	4221	KCO	NM_030207	exon25	c.C2428T	chr11	3036011	11qA1	G	A	100	88	0.4681	No
Sfi1	4457	KCO	NM_030207	exon25	c.C2428T	chr11	3036011	11qA1	G	A	91	127	0.5826	No
Sfi1	4776	KCO	NM_030207	exon25	c.C2428T	chr11	3036011	11qA1	G	A	101	76	0.4294	No
Sfi1	5907	KCO	NM_030207	exon25	c.C2428T	chr11	3036011	11qA1	G	A	112	93	0.4537	No
Sfi1	5985	KCO	NM_030207	exon25	c.C2428T	chr11	3036011	11qA1	G	A	100	80	0.4444	No
Sfi1	6017	KCO	NM_030207	exon25	c.C2428T	chr11	3036011	11qA1	G	A	108	80	0.4255	No
Sfi1	6696	KCO	NM_030207	exon25	c.C2428T	chr11	3036011	11qA1	G	A	121	73	0.3763	No
Sfi1	7075	KCO	NM_030207	exon25	c.C2428T	chr11	3036011	11qA1	G	A	71	66	0.4818	No
Sfi1	7075	KCO	NM_030207	exon4	c.C251T	chr11	3086083	11qA1	G	A	362	127	0.2597	No
Sfr1	2372	KCO	NM_026377	exon2	c.A181C	chr19	47807287	19qD1	A	C	12	12	0.5	No
Slc41a1	3512	KCO	NM_173865	exon10	c.C1220T	chr1	133740930	1qE4	C	T	11	11	0.5	No
Slit2	6540	KCO	NM_178804	exon20	c.G2198A	chr5	48629693	5qB3	G	A	99	83	0.456	No
Slit2	6696	KCO	NM_178804	exon20	c.G2198A	chr5	48629693	5qB3	G	A	101	102	0.5025	No
Speer4a	3137	KCO	NM_029376	exon5	c.A727C	chr5	26361564	5qB1	T	G	96	37	0.2782	No
Speer4a	4776	KCO	NM_029376	exon5	c.A727C	chr5	26361564	5qB1	T	G	87	40	0.315	No
Speer4e	2372	KCO	NM_001122661	exon3	c.C442T	chr5	14935730	5qA1	G	A	299	70	0.1897	No
Speer4e	4011	KCO	NM_001122661	exon3	c.C442T	chr5	14935730	5qA1	G	A	178	78	0.3047	No
Speer4e	4080	KCO	NM_001122661	exon3	c.C442T	chr5	14935730	5qA1	G	A	81	38	0.3193	No
Speer4e	4457	KCO	NM_001122661	exon3	c.C442T	chr5	14935730	5qA1	G	A	165	76	0.3154	No
Speer4e	5907	KCO	NM_001122661	exon3	c.C442T	chr5	14935730	5qA1	G	A	76	26	0.2549	No
Speer4e	6017	KCO	NM_001122661	exon3	c.C442T	chr5	14935730	5qA1	G	A	84	32	0.2759	No
Speer4e	6540	KCO	NM_001122661	exon3	c.C442T	chr5	14935730	5qA1	G	A	138	56	0.2887	No
Speer4e	6696	KCO	NM_001122661	exon3	c.C442T	chr5	14935730	5qA1	G	A	192	87	0.3118	No
Speer4e	7075	KCO	NM_001122661	exon3	c.C442T	chr5	14935730	5qA1	G	A	141	56	0.2843	No
Srsf5	4011	KCO	NM_001079695	exon8	c.T801A	chr12	82050956	12qD1	T	A	16	10	0.3846	No
Srsf5	5985	KCO	NM_001079695	exon8	c.T801A	chr12	82050956	12qD1	T	A	21	16	0.4324	No
Srsf5	6017	KCO	NM_001079695	exon8	c.T801A	chr12	82050956	12qD1	T	A	21	13	0.3824	No
Taf1c	2372	KCO	NM_021441	exon15	c.G1889A	chr8	122123133	8qE1	C	T	8	10	0.5556	No
Taf1c	3137	KCO	NM_021441	exon15	c.G1889A	chr8	122123133	8qE1	C	T	1	23	0.9583	No
Taf1c	3512	KCO	NM_021441	exon15	c.G1889A	chr8	122123133	8qE1	C	T	0	14	1	No
Taf1c	4080	KCO	NM_021441	exon15	c.G1889A	chr8	122123133	8qE1	C	T	0	25	1	No
Taf1c	4457	KCO	NM_021441	exon15	c.G1889A	chr8	122123133	8qE1	C	T	8	11	0.5789	No
Taf1c	4776	KCO	NM_021441	exon15	c.G1889A	chr8	122123133	8qE1	C	T	9	8	0.4706	No
Taf1c	5907	KCO	NM_021441	exon15	c.G1889A	chr8	122123133	8qE1	C	T	9	11	0.55	No
Taf1c	5985	KCO	NM_021441	exon15	c.G1889A	chr8	122123133	8qE1	C	T	0	21	1	No
Taf1c	6696	KCO	NM_021441	exon15	c.G1889A	chr8	122123133	8qE1	C	T	14	13	0.4815	No
Tbc1d23	3137	KCO	NM_026254	exon2	c.T114G	chr16	57218473	16qC1.1	A	C	0	67	1	No
Tbc1d23	3512	KCO	NM_026254	exon2	c.T114G	chr16	57218473	16qC1.1	A	C	18	26	0.5909	No
Tbc1d23	4080	KCO	NM_026254	exon2	c.T114G	chr16	57218473	16qC1.1	A	C	35	26	0.4262	No
Tbc1d23	4221	KCO	NM_026254	exon2	c.T114G	chr16	57218473	16qC1.1	A	C	43	36	0.4557	No
Tbc1d23	4457	KCO	NM_026254	exon2	c.T114G	chr16	57218473	16qC1.1	A	C	27	32	0.5424	No
Tbc1d23	5985	KCO	NM_026254	exon2	c.T114G	chr16	57218473	16qC1.1	A	C	1	46	0.9787	No
Tbc1d23	6540	KCO	NM_026254	exon2	c.T114G	chr16	57218473	16qC1.1	A	C	0	57	1	No
Tbc1d23	6696	KCO	NM_026254	exon2	c.T114G	chr16	57218473	16qC1.1	A	C	0	72	1	No
Tdpoz3	4080	KCO	NM_207271	exon1	c.T77C	chr3	93630018	3qF2.1	T	C	385	115	0.23	No
Tdpoz3	4221	KCO	NM_207271	exon1	c.T77C	chr3	93630018	3qF2.1	T	C	384	116	0.232	No
Tdpoz3	4776	KCO	NM_207271	exon1	c.T77C	chr3	93630018	3qF2.1	T	C	376	124	0.248	No
Tdpoz3	6540	KCO	NM_207271	exon1	c.T77C	chr3	93630018	3qF2.1	T	C	351	108	0.2353	No
Tnfrsf21	3137	KCO	NM_178589	exon2	c.C715T	chr17	43175162	17qB3	C	T	54	45	0.4545	No
Tnfrsf21	4011	KCO	NM_178589	exon2	c.C715T	chr17	43175162	17qB3	C	T	68	35	0.3398	No
Tnfrsf21	4221	KCO	NM_178589	exon2	c.C715T	chr17	43175162	17qB3	C	T	69	69	0.5	No
Tnfrsf21	4776	KCO	NM_178589	exon2	c.C715T	chr17	43175162	17qB3	C	T	62	53	0.4609	No
Tnfrsf21	5907	KCO	NM_178589	exon2	c.C715T	chr17	43175162	17qB3	C	T	0	118	1	No
Tnfrsf21	5985	KCO	NM_178589	exon2	c.C715T	chr17	43175162	17qB3	C	T	44	54	0.551	No
Tnfrsf21	6017	KCO	NM_178589	exon2	c.C715T	chr17	43175162	17qB3	C	T	47	56	0.5437	No
Tnfrsf21	6696	KCO	NM_178589	exon2	c.C715T	chr17	43175162	17qB3	C	T	0	101	1	No
Trp53	7075	KCO	NM_011640	exon5	c.G515A	chr11	69402014	11qB3	G	A	14	46	0.7667	Yes	Yes
Tuba1a	3137	KCO	NM_011653	exon4	c.G733C	chr15	98781088	15qF1	C	G	138	49	0.262	No
Tuba1a	4457	KCO	NM_011653	exon4	c.G733C	chr15	98781088	15qF1	C	G	197	91	0.316	No
Tuba1a	5907	KCO	NM_011653	exon4	c.G733C	chr15	98781088	15qF1	C	G	194	101	0.3424	No
Tuba1a	6540	KCO	NM_011653	exon4	c.G733C	chr15	98781088	15qF1	C	G	182	78	0.3	No
Tuba1a	3137	KCO	NM_011653	exon4	c.T656G	chr15	98781165	15qF1	A	C	159	79	0.3319	No
Tuba1a	4221	KCO	NM_011653	exon4	c.T656G	chr15	98781165	15qF1	A	C	269	163	0.3773	No
Tuba1a	4457	KCO	NM_011653	exon4	c.T656G	chr15	98781165	15qF1	A	C	235	126	0.349	No
Tuba1a	5907	KCO	NM_011653	exon4	c.T656G	chr15	98781165	15qF1	A	C	232	126	0.352	No
Tuba1a	6540	KCO	NM_011653	exon4	c.T656G	chr15	98781165	15qF1	A	C	219	104	0.322	No
Tubb3	3137	KCO	NM_023279	exon4	c.G917A	chr8	125945146	8qE1	G	A	97	50	0.3401	No
Ube2q2	3512	KCO	NM_180600	exon1	c.C63A	chr9	54997504	9qB	C	A	14	18	0.5625	No
Ube2q2	4080	KCO	NM_180600	exon1	c.C63A	chr9	54997504	9qB	C	A	38	21	0.3559	No
Ube2q2	4457	KCO	NM_180600	exon1	c.C63A	chr9	54997504	9qB	C	A	48	30	0.3846	No
Ube2q2	4776	KCO	NM_180600	exon1	c.C63A	chr9	54997504	9qB	C	A	17	12	0.4138	No
Ube2q2	5907	KCO	NM_180600	exon1	c.C63A	chr9	54997504	9qB	C	A	17	19	0.5278	No
Ube2q2	5985	KCO	NM_180600	exon1	c.C63A	chr9	54997504	9qB	C	A	25	17	0.4048	No
Ube2q2	4080	KCO	NM_180600	exon1	c.C96G	chr9	54997537	9qB	C	G	35	18	0.3396	No
Ube2q2	4457	KCO	NM_180600	exon1	c.C96G	chr9	54997537	9qB	C	G	39	23	0.371	No
Ube2q2	4776	KCO	NM_180600	exon1	c.C96G	chr9	54997537	9qB	C	G	12	9	0.4286	No
Ube2q2	5907	KCO	NM_180600	exon1	c.C96G	chr9	54997537	9qB	C	G	16	17	0.5152	No
Ube2q2	5985	KCO	NM_180600	exon1	c.C96G	chr9	54997537	9qB	C	G	24	15	0.3846	No
Ubr4	4011	KCO	NM_001160319	exon23	c.G3085A	chr4	138966105	4qD3	G	A	52	43	0.4526	No
Ubr4	4080	KCO	NM_001160319	exon23	c.G3085A	chr4	138966105	4qD3	G	A	2	120	0.9836	No
Ubr4	4221	KCO	NM_001160319	exon23	c.G3085A	chr4	138966105	4qD3	G	A	1	157	0.9937	No
Ubr4	4776	KCO	NM_001160319	exon23	c.G3085A	chr4	138966105	4qD3	G	A	66	59	0.472	No
Ubr4	5907	KCO	NM_001160319	exon23	c.G3085A	chr4	138966105	4qD3	G	A	2	126	0.9844	No
Ubr4	6017	KCO	NM_001160319	exon23	c.G3085A	chr4	138966105	4qD3	G	A	60	68	0.5312	No
Ubr4	6696	KCO	NM_001160319	exon23	c.G3085A	chr4	138966105	4qD3	G	A	1	110	0.991	No
Ugt1a1,Ugt1a10,Ugt1a2,Ugt1a5,Ugt1a6a,Ugt1a6b,Ugt1a7c,Ugt1a9	6540	KCO	NM_201410	exon5	c.G1214C	chr1	90112848	1qD	G	C	269	107	0.2846	No
Vmn2r114	2372	KCO	NM_001102584	exon6	c.C2522A	chr17	23427950	17qA3.3	G	T	173	276	0.6147	No
Vmn2r114	4080	KCO	NM_001102584	exon6	c.C2522A	chr17	23427950	17qA3.3	G	T	181	268	0.5969	No
Vmn2r114	5907	KCO	NM_001102584	exon6	c.C2522A	chr17	23427950	17qA3.3	G	T	178	241	0.5752	No
Vmn2r114	7075	KCO	NM_001102584	exon6	c.C2522A	chr17	23427950	17qA3.3	G	T	156	213	0.5772	No
Vmn2r114	7075	KCO	NM_001102584	exon6	c.T2441C	chr17	23428031	17qA3.3	A	G	162	109	0.4022	No
Vmn2r114	7075	KCO	NM_001102584	exon6	c.C2308T	chr17	23428164	17qA3.3	G	A	92	44	0.3235	No
Vmn2r115	2372	KCO	NM_001104579	exon6	c.C1863G	chr17	23496384	17qA3.3	C	G	233	178	0.4331	No
Vmn2r115	3512	KCO	NM_001104579	exon6	c.C1863G	chr17	23496384	17qA3.3	C	G	147	125	0.4596	No
Vmn2r115	4080	KCO	NM_001104579	exon6	c.C1863G	chr17	23496384	17qA3.3	C	G	228	182	0.4439	No
Vmn2r115	4457	KCO	NM_001104579	exon6	c.C1863G	chr17	23496384	17qA3.3	C	G	230	143	0.3834	No
Vmn2r115	5907	KCO	NM_001104579	exon6	c.C1863G	chr17	23496384	17qA3.3	C	G	211	162	0.4343	No
Vmn2r115	6017	KCO	NM_001104579	exon6	c.C1863G	chr17	23496384	17qA3.3	C	G	231	117	0.3362	No
Vmn2r115	6540	KCO	NM_001104579	exon6	c.C1863G	chr17	23496384	17qA3.3	C	G	153	151	0.4967	No
Vmn2r115	6696	KCO	NM_001104579	exon6	c.C1863G	chr17	23496384	17qA3.3	C	G	219	179	0.4497	No
Vmn2r115	7075	KCO	NM_001104579	exon6	c.C1863G	chr17	23496384	17qA3.3	C	G	174	140	0.4459	No
Vmn2r117	2372	KCO	NM_001104581	exon4	c.A1443C	chr17	23612396	17qA3.3	T	G	219	242	0.5249	No
Vmn2r117	3137	KCO	NM_001104581	exon4	c.A1443C	chr17	23612396	17qA3.3	T	G	202	170	0.457	No
Vmn2r117	3512	KCO	NM_001104581	exon4	c.A1443C	chr17	23612396	17qA3.3	T	G	146	106	0.4206	No
Vmn2r117	4011	KCO	NM_001104581	exon4	c.A1443C	chr17	23612396	17qA3.3	T	G	187	112	0.3746	No
Vmn2r117	4080	KCO	NM_001104581	exon4	c.A1443C	chr17	23612396	17qA3.3	T	G	224	250	0.5274	No
Vmn2r117	4457	KCO	NM_001104581	exon4	c.A1443C	chr17	23612396	17qA3.3	T	G	200	155	0.4366	No
Vmn2r117	4776	KCO	NM_001104581	exon4	c.A1443C	chr17	23612396	17qA3.3	T	G	211	157	0.4266	No
Vmn2r117	5907	KCO	NM_001104581	exon4	c.A1443C	chr17	23612396	17qA3.3	T	G	211	169	0.4447	No
Vmn2r117	6017	KCO	NM_001104581	exon4	c.A1443C	chr17	23612396	17qA3.3	T	G	233	131	0.3599	No
Vmn2r117	6540	KCO	NM_001104581	exon4	c.A1443C	chr17	23612396	17qA3.3	T	G	156	125	0.4448	No
Vmn2r117	6696	KCO	NM_001104581	exon4	c.A1443C	chr17	23612396	17qA3.3	T	G	216	173	0.4447	No
Vmn2r117	7075	KCO	NM_001104581	exon4	c.A1443C	chr17	23612396	17qA3.3	T	G	160	135	0.4576	No
Vmn2r117	7075	KCO	NM_001104581	exon3	c.T628C	chr17	23614771	17qA3.3	A	G	215	112	0.3425	No
Vmn2r121	3137	KCO	NM_001100616	exon2	c.C240G	chrX	121247302	XqE3	G	C	64	42	0.3962	No
Vmn2r121	6017	KCO	NM_001100616	exon2	c.C240G	chrX	121247302	XqE3	G	C	54	26	0.325	No
Vmn2r121	6540	KCO	NM_001100616	exon2	c.C240G	chrX	121247302	XqE3	G	C	51	32	0.3855	No
Vmn2r24	7075	KCO	NM_001104639	exon6	c.C2543T	chr6	123766276	6qF2	C	T	66	43	0.3945	No
Vmn2r30	6017	KCO	NM_009490	exon6	c.C2161A	chr7	7265383	7qA1	G	T	11	6	0.3529	No
Vmn2r40	4776	KCO	NM_001105072	exon6	c.C2117T	chr7	9269665	7qA1	C	T	2	40	0.9524	No
Vmn2r47	3512	KCO	NM_001105151	exon3	c.A419T	chr7	9355425	7qA1	A	T	30	26	0.4643	No
Vmn2r47	4457	KCO	NM_001105151	exon3	c.A419T	chr7	9355425	7qA1	A	T	56	35	0.3846	No
Vmn2r47	5907	KCO	NM_001105151	exon3	c.A419T	chr7	9355425	7qA1	A	T	33	31	0.4844	No
Vmn2r47	5985	KCO	NM_001105151	exon3	c.A419T	chr7	9355425	7qA1	A	T	44	31	0.4133	No
Vmn2r47	6017	KCO	NM_001105151	exon3	c.A419T	chr7	9355425	7qA1	A	T	46	38	0.4524	No
Vmn2r49	2372	KCO	NM_001105156	exon1	c.G64T	chr7	10577425	7qA1	C	A	84	60	0.4167	No
Vmn2r49	3512	KCO	NM_001105156	exon1	c.G64T	chr7	10577425	7qA1	C	A	55	51	0.4811	No
Vmn2r49	4221	KCO	NM_001105156	exon1	c.G64T	chr7	10577425	7qA1	C	A	89	57	0.3904	No
Vmn2r49	4457	KCO	NM_001105156	exon1	c.G64T	chr7	10577425	7qA1	C	A	86	67	0.4379	No
Vmn2r49	4776	KCO	NM_001105156	exon1	c.G64T	chr7	10577425	7qA1	C	A	1	102	0.9903	No
Vmn2r49	5907	KCO	NM_001105156	exon1	c.G64T	chr7	10577425	7qA1	C	A	59	46	0.4381	No
Vmn2r49	5985	KCO	NM_001105156	exon1	c.G64T	chr7	10577425	7qA1	C	A	61	45	0.4245	No
Vmn2r49	6017	KCO	NM_001105156	exon1	c.G64T	chr7	10577425	7qA1	C	A	61	63	0.5081	No
Vmn2r49	6696	KCO	NM_001105156	exon1	c.G64T	chr7	10577425	7qA1	C	A	76	66	0.4648	No
Vmn2r50	2372	KCO	NM_001105178	exon3	c.C920A	chr7	10633294	7qA1	G	T	84	45	0.3488	No
Vmn2r50	3512	KCO	NM_001105178	exon3	c.C920A	chr7	10633294	7qA1	G	T	54	25	0.3165	No
Vmn2r50	4221	KCO	NM_001105178	exon3	c.C920A	chr7	10633294	7qA1	G	T	80	40	0.3333	No
Vmn2r50	4457	KCO	NM_001105178	exon3	c.C920A	chr7	10633294	7qA1	G	T	70	41	0.3694	No
Vmn2r50	4776	KCO	NM_001105178	exon3	c.C920A	chr7	10633294	7qA1	G	T	72	87	0.5472	No
Vmn2r50	5907	KCO	NM_001105178	exon3	c.C920A	chr7	10633294	7qA1	G	T	71	40	0.3604	No
Vmn2r50	5985	KCO	NM_001105178	exon3	c.C920A	chr7	10633294	7qA1	G	T	56	35	0.3846	No
Vmn2r50	6017	KCO	NM_001105178	exon3	c.C920A	chr7	10633294	7qA1	G	T	73	43	0.3707	No
Vmn2r50	6696	KCO	NM_001105178	exon3	c.C920A	chr7	10633294	7qA1	G	T	82	39	0.3223	No
Vmn2r88	3137	KCO	NM_011686	exon2	c.C215G	chr14	52032721	14qC1	C	G	387	112	0.2244	No
Vmn2r88	3512	KCO	NM_011686	exon2	c.C215G	chr14	52032721	14qC1	C	G	253	102	0.2873	No
Vmn2r88	5907	KCO	NM_011686	exon2	c.C215G	chr14	52032721	14qC1	C	G	326	106	0.2454	No
Vmn2r88	7075	KCO	NM_011686	exon2	c.C215G	chr14	52032721	14qC1	C	G	362	98	0.213	No
Vmn2r88	3137	KCO	NM_011686	exon2	c.T229C	chr14	52032735	14qC1	T	C	365	133	0.2671	No
Vmn2r88	3512	KCO	NM_011686	exon2	c.T229C	chr14	52032735	14qC1	T	C	260	112	0.3011	No
Vmn2r88	5907	KCO	NM_011686	exon2	c.T229C	chr14	52032735	14qC1	T	C	319	127	0.2848	No
Vmn2r88	6540	KCO	NM_011686	exon2	c.T229C	chr14	52032735	14qC1	T	C	244	85	0.2584	No
Vmn2r88	7075	KCO	NM_011686	exon2	c.T229C	chr14	52032735	14qC1	T	C	382	107	0.2188	No
Vmn2r88	7075	KCO	NM_011686	exon4	c.T1529A	chr14	52035225	14qC1	T	A	127	41	0.244	No
Vmn2r89	2372	KCO	NM_009486	exon3	c.C628A	chr14	52075497	14qC1	C	A	353	138	0.2811	No
Vmn2r89	3137	KCO	NM_009486	exon3	c.C628A	chr14	52075497	14qC1	C	A	344	137	0.2848	No
Vmn2r89	3512	KCO	NM_009486	exon3	c.C628A	chr14	52075497	14qC1	C	A	305	129	0.2972	No
Vmn2r89	4011	KCO	NM_009486	exon3	c.C628A	chr14	52075497	14qC1	C	A	226	79	0.259	No
Vmn2r89	4080	KCO	NM_009486	exon3	c.C628A	chr14	52075497	14qC1	C	A	292	92	0.2396	No
Vmn2r89	4457	KCO	NM_009486	exon3	c.C628A	chr14	52075497	14qC1	C	A	343	126	0.2687	No
Vmn2r89	5907	KCO	NM_009486	exon3	c.C628A	chr14	52075497	14qC1	C	A	331	151	0.3133	No
Vmn2r89	6017	KCO	NM_009486	exon3	c.C628A	chr14	52075497	14qC1	C	A	333	138	0.293	No
Vmn2r89	6540	KCO	NM_009486	exon3	c.C628A	chr14	52075497	14qC1	C	A	300	145	0.3258	No
Vmn2r89	6696	KCO	NM_009486	exon3	c.C628A	chr14	52075497	14qC1	C	A	348	138	0.284	No
Vmn2r89	7075	KCO	NM_009487	exon3	c.C628A	chr14	52075497	14qC1	C	A	338	116	0.2555	No
Vmn2r89	4080	KCO	NM_009486	exon3	c.A675C	chr14	52075544	14qC1	A	C	190	66	0.2578	No
Vmn2r89	4080	KCO	NM_009486	exon3	c.G677A	chr14	52075546	14qC1	G	A	188	66	0.2598	No
Vmn2r89	3137	KCO	NM_009486	exon3	c.A772C	chr14	52075641	14qC1	A	C	240	97	0.2878	No
Vmn2r89	6540	KCO	NM_009486	exon3	c.A772C	chr14	52075641	14qC1	A	C	137	62	0.3116	No
Xab2	5907	KCO	NM_026156	exon7	c.G869A	chr8	3614343	8qA1.1	C	T	8	22	0.7333	No
Xpo6	7075	KCO	NM_001311143	exon7	c.A1016C	chr7	133296421	7qF3	T	G	69	56	0.448	No
Ybx1	4221	KCO	NM_011732	exon5	c.G529A	chr4	118954873	4qD2.1	C	T	152	106	0.4109	No
Ybx1	4457	KCO	NM_011732	exon5	c.G529A	chr4	118954873	4qD2.1	C	T	126	74	0.37	No
Ybx1	4776	KCO	NM_011732	exon5	c.G529A	chr4	118954873	4qD2.1	C	T	111	85	0.4337	No
Ybx1	6540	KCO	NM_011732	exon5	c.G529A	chr4	118954873	4qD2.1	C	T	133	70	0.3448	No
